# Hit-and-run silencing of endogenous *DUX4* by targeting DNA hypomethylation on D4Z4 repeat array in facioscapulohumeral muscular dystrophy

**DOI:** 10.1101/2022.04.12.487997

**Authors:** Junjie He, Mitsuru Sasaki-Honda, Tatsuya Jonouchi, Meni Arai, Takumi Kishimoto, Aki Matsumoto, Chihiro Mori, Sayaka Ido, Satoko Sakurai, Takuya Yamamoto, Hidetoshi Sakurai

**Author notes:** Correspondence may also be addressed to Mitsuru Sasaki-Honda. These authors contributed equally to this work (Junjie He, Mitsuru Sasaki-Honda).

## Abstract

Facioscapulohumeral muscular dystrophy (FSHD), a progressive skeletal muscle disorder, is characterized by DNA hypomethylation of the D4Z4 repeat array in the 4q35 region, resulting in aberrant *DUX4* expression. Restoring sustainable *DUX4* repression therefore represents a promising therapeutic strategy to halt disease progression. However, most approaches rely on sustained expression of biochemical entities, raising safety concerns and potentially narrowing the quality of life of FSHD individuals. Here, we demonstrate that transient “hit-and-run” dCas9-mediated epigenetic silencing delivered via RNAs can target D4Z4 hypomethylation. This approach achieved sustained repression of endogenous *DUX4* and reversed disease-associated transcriptional dysregulation in a disease model using patient-derived induced pluripotent stem cells (iPSCs). Notably, in both repeat contraction-dependent FSHD1 and contraction-independent FSHD2, D4Z4 DNA methylation increased robustly, leading to gene repression that persisted for at least two weeks post-transfection and restoration of disease-associated pathways, while transient delivery of conventional CRISPR interference didn’t show comparable durability. Notably, transient RNA delivery of the editing tools minimized the global off-target impact on the transcriptome and methylome associated with constitutive expression of epigenetic editors. These findings establish hit-and-run silencing targeting congenital DNA hypomethylation for sustained gene suppression, supporting its therapeutic potential for diseases driven by pathogenic DNA hypomethylation or repeat-associated epigenetic dysregulation.

**GRAPHICAL ABSTRACT:** 
