## Supplementary Table.S1 for "Hit-and-run silencing of endogenous *DUX4* by targeting DNA hypomethylation on D4Z4 repeat array in facioscapulohumeral muscular dystrophy"

### Sheet: Sheet1
Supplementary Table. S1
effector name	DNA sequence
KRAB	gaattcCGGACACTGGTGACCTTCAAGGATGTATTTGTGGACTTCACCAGGGAGGAGTGGAAGCTGCTGGACACTGCTCAGCAGATCGTGTACAGAAATGTGATGCTGGAGAACTATAAGAACCTGGTTTCCTTGGGTTATCAGCTTACTAAGCCAGATGTGATCCTCCGGTTGGAGAAGGGAGAAGAGCCCaccggtTAA
D3A	gaattcAACCACGACCAGGAATTTGACCCTCCAAAGGTTTACCCACCTGTCCCAGCTGAGAAGAGGAAGCCCATCCGGGTGCTGTCTCTCTTTGATGGAATCGCTACAGGGCTCCTGGTGCTGAAGGACTTGGGCATTCAGGTGGACCGCTACATTGCCTCGGAGGTGTGTGAGGACTCCATCACGGTGGGCATGGTGCGGCACCAGGGGAAGATCATGTACGTCGGGGACGTCCGCAGCGTCACACAGAAGCATATCCAGGAGTGGGGCCCATTCGATCTGGTGATTGGGGGCAGTCCCTGCAATGACCTCTCCATCGTCAACCCTGCTCGCAAGGGCCTCTACGAGGGCACTGGCCGGCTCTTCTTTGAGTTCTACCGCCTCCTGCATGATGCGCGG…
D3B	gaattcGTCCTGCGGCGCCGGAAGGACTGGAACGTGCGCCTGCAGGCCTTCTTCACCAGTGACACGGGGCTTGAATATGAAGCCCCCAAGCTGTACCCTGCCATTCCCGCAGCCCGAAGGCGGCCCATTCGAGTCCTGTCATTGTTTGATGGCATCGCGACAGGCTACCTAGTCCTCAAAGAGTTGGGCATAAAGGTAGGAAAGTACGTCGCTTCTGAAGTGTGTGAGGAGTCCATTGCTGTTGGAACCGTGAAGCACGAGGGGAATATCAAATACGTGAACGACGTGAGGAACATCACAAAGAAAAATATTGAAGAATGGGGCCCATTTGACTTGGTGATTGGCGGAAGCCCATGCAACGATCTCTCAAATGTGAATCCAGCCAGGAAAGGCCTGTAT…
D3L	gaattcATGGCGGCCATCCCAGCCCTGGACCCAGAGGCCGAGCCCAGCATGGACGTGATTTTGGTGGGATCCAGTGAGCTCTCAAGCTCCGTTTCACCCGGGACAGGCAGAGATCTTATTGCATATGAAGTCAAGGCTAACCAGCGAAATATAGAAGACATCTGCATCTGCTGCGGAAGTCTCCAGGTTCACACACAGCACCCTCTGTTTGAGGGAGGGATCTGCGCCCCATGTAAGGACAAGTTCCTGGATGCCCTCTTCCTGTACGACGATGACGGGTACCAATCCTACTGCTCCATCTGCTGCTCCGGAGAGACGCTGCTCATCTGCGGAAACCCTGATTGCACCCGATGCTACTGCTTCGAGTGTGTGGATAGCCTGGTCGGCCCCGGGACCTCG…
D3A3L	gaattcAACCACGACCAGGAATTTGACCCTCCAAAGGTTTACCCACCTGTCCCAGCTGAGAAGAGGAAGCCCATCCGGGTGCTGTCTCTCTTTGATGGAATCGCTACAGGGCTCCTGGTGCTGAAGGACTTGGGCATTCAGGTGGACCGCTACATTGCCTCGGAGGTGTGTGAGGACTCCATCACGGTGGGCATGGTGCGGCACCAGGGGAAGATCATGTACGTCGGGGACGTCCGCAGCGTCACACAGAAGCATATCCAGGAGTGGGGCCCATTCGATCTGGTGATTGGGGGCAGTCCCTGCAATGACCTCTCCATCGTCAACCCTGCTCGCAAGGGCCTCTACGAGGGCACTGGCCGGCTCTTCTTTGAGTTCTACCGCCTCCTGCATGATGCGCGG…
Neg	gaattcaccggttaatagtgaaccggttaa
