## Supplementary Table.S2 for "Hit-and-run silencing of endogenous *DUX4* by targeting DNA hypomethylation on D4Z4 repeat array in facioscapulohumeral muscular dystrophy"

### Sheet: Sheet1
Supplementary Table. S2
sgRNA target sequences against D4Z4 repeat (20bp + PAM)
#number	20bp + PAM sequence	Ref
#3	GcacccgggcaaaagccgggAGG	Charis L Himeda et al., Mol Ther. 2016
#6	GctcgctctggtcttctacgTGG
#7	GccgtccgtgaaattccggcCGG
#8	GtcggacagcaccctccccgCGG
