## Supplementary Table.S3 for "Hit-and-run silencing of endogenous *DUX4* by targeting DNA hypomethylation on D4Z4 repeat array in facioscapulohumeral muscular dystrophy"

### Sheet: Sheet1
Supplementary Table.S3
RT-qPCR primers
Target		Sequence	PCR condition
RPLP0	Fw	AAACGAGTCCTGGCCTTGTCT	Denature	95℃	15"
	Rv	GCAGATGGATCAGCCAAGAAG	Anealing	60℃	60"
MYH3	Fw	AAATGGAAGTGTTCGGCATA	Denature	95℃	15"
	Rv	GGCGTACACATCCTCTGGTT	Anealing	60℃	60"
DUX4-fl	Fw	CCTGGGATTCCTGCCTTCTA	Denature	95℃	30"
	Rv	AGCCAGAATTTCACGGAAGA	Anealing	62℃	45"
ZSCAN4	Fw	GTGGCCACTGCAATGACAA	Denature	95℃	15"
	Rv	AGCTTCCTGTCCCTGCATGT	Anealing	60℃	60"
MBD3L2	Fw	CGTTCACCTCTTTTCCAAGC	Denature	95℃	15"
	Rv	AGTCTCATGGGGAGAGCAGA	Anealing	60℃	60"
TRIM43	Fw	ACCCATCACTGGACTGGTGT	Denature	95℃	15"
	Rv	CACATCCTCAAAGAGCCTGA	Anealing	60℃	60"
