## Supplementary Table.S4 for "Hit-and-run silencing of endogenous *DUX4* by targeting DNA hypomethylation on D4Z4 repeat array in facioscapulohumeral muscular dystrophy"

### Sheet: DUX4 target genes
DUX4 activation associated genes
ALPG
C12orf50
C1DP2
C1orf141
CA2
CCDC30
CCNA1
CPHXL
DPPA3
DPPA3P2
DUXA
DUXAP4
DUXAP6
DUXB
FAM90A27P
FAM90A28P
FRG2B
FRG2C
FRG2EP
H3.Y
HBA1
HBA2
HNRNPCL1
HNRNPCL2
HSPA1A
HSPA6
KDM4E
KDM4F
KHDC1L
KHDC1P1
KLF17
KLF18
LEUTX
LINC00682
LINC01602
LINC01619
LINC02229
MBD3L2
MBD3L2B
MBD3L3
MBD3L5
MGAT4C
NEUROG2
NLRP4
PRAMEF1
PRAMEF10
PRAMEF11
PRAMEF12
PRAMEF13
PRAMEF14
PRAMEF15
PRAMEF2
PRAMEF20
PRAMEF25
PRAMEF26
PRAMEF27
PRAMEF28P
PRAMEF34P
PRAMEF4
PRAMEF5
PRAMEF6
PRAMEF7
PRAMEF8
PRAMEF9
PRELID3BP4
PTP4A1
RFPL1
RFPL2
RFPL3
RFPL4A
RFPL4AL1
RFPL4B
SLC34A2
SNAI1P1
SPINK1
SSU72P2
SSU72P3
SSU72P4
SSU72P5
SSU72P6
SSU72P7
SSU72P8
TAF11L11
TAF11L12
TAF11L13
TAF11L14
TAF11L2
TRIM43
TRIM43B
TRIM43CP
TRIM48
TRIM49
TRIM49B
TRIM49C
TRIM49D1
TRIM49D2
TRIM51
TRIM51BP
TRIM51CP
TRIM51EP
TRIM51FP
TRIM51GP
TRIM51HP
TRIM53AP
TRIM53BP
TRIM53CP
TRIM64
TRIM64B
TRIM64DP
TRIM64EP
TRIM64FP
UBTFL7
USP29
ZNF679
ZNF705A
ZNF705E
ZNF705G
ZSCAN4
ZSCAN5B
ZSCAN5C
ZSCAN5DP

### Sheet: myogenesis
Myogenic differentiation associated (GSEA_HALLMARK_MYOGENESIS, M5909)
> Genes involved in development of skeletal muscle (myogenesis).
ABLIM1
ACHE
ACSL1
ACTA1
ACTC1
ACTN2
ACTN3
ADAM12
ADCY9
AEBP1
AGL
AGRN
AK1
AKT2
ANKRD2
APLNR
APOD
APP
ATP2A1
ATP6AP1
BAG1
BDKRB2
BHLHE40
BIN1
CACNA1H
CACNG1
CAMK2B
CASQ1
CASQ2
CAV3
CD36
CDH13
CDKN1A
CFD
CHRNA1
CHRNB1
CHRNG
CKB
CKM
CKMT2
CLU
CNN3
COL15A1
COL1A1
COL3A1
COL4A2
COL6A2
COL6A3
COX6A2
COX7A1
CRAT
CRYAB
CSRP3
CTF1
DAPK2
DENND2B
DES
DMD
DMPK
DTNA
EFS
EIF4A2
ENO3
EPHB3
ERBB3
FABP3
FDPS
FGF2
FHL1
FKBP1B
FLII
FOXO4
FST
FXYD1
GAA
GABARAPL2
GADD45B
GJA5
GNAO1
GPX3
GSN
HBEGF
HDAC5
HRC
HSPB2
HSPB8
IFRD1
IGF1
IGFBP3
IGFBP7
ITGA7
ITGB1
ITGB4
ITGB5
KCNH1
KCNH2
KIFC3
KLF5
LAMA2
LARGE1
LDB3
LPIN1
LSP1
MAPK12
MAPRE3
MB
MEF2A
MEF2C
MEF2D
MRAS
MYBPC3
MYBPH
MYF6
MYH1
MYH11
MYH2
MYH3
MYH4
MYH7
MYH8
MYH9
MYL1
MYL2
MYL3
MYL4
MYL6B
MYL7
MYLK
MYLPF
MYO1C
MYOG
MYOM1
MYOM2
MYOZ1
NAV2
NCAM1
NOS1
NOTCH1
NQO1
OCEL1
PC
PDE4DIP
PDLIM7
PFKM
PGAM2
PICK1
PKIA
PLXNB2
PPFIA4
PPP1R3C
PRNP
PSEN2
PTGIS
PTP4A3
PVALB
PYGM
RB1
REEP1
RIT1
RYR1
SCD
SCHIP1
SGCA
SGCD
SGCG
SH2B1
SH3BGR
SIRT2
SLC6A8
SLN
SMTN
SOD3
SORBS1
SORBS3
SPARC
SPDEF
SPEG
SPHK1
SPTAN1
SSPN
STC2
SVIL
SYNGR2
TAGLN
TCAP
TEAD4
TGFB1
TNNC1
TNNC2
TNNI1
TNNI2
TNNT1
TNNT2
TNNT3
TPD52L1
TPM2
TPM3
TSC2
VIPR1
WWTR1
