## Supplementary Table.S5 for "Hit-and-run silencing of endogenous *DUX4* by targeting DNA hypomethylation on D4Z4 repeat array in facioscapulohumeral muscular dystrophy"

### Sheet: tKDvstNN_upregulated
gene	number of relevant significantly differential probes (>3)
BLCAP	38
CALCA	37
NNAT	36
KCNQ1DN	22
RNF39	22
CA10	21
DIRAS3	21
SLC6A5	21
BCAT1	20
CCNA1	20
CFLAR	20
CYP26C1	20
SSTR1	20
GRM1	19
CD8A	18
CTNNA2	18
DHH	18
SPTBN4	18
TRIM31	18
APC2	17
B3GALNT1	17
GDNF	17
LVRN	17
NKX6-2	17
PRKCDBP	17
PTPRN2	17
TAP1	17
TMEM196	17
VSX1	17
ABR	16
BMP7	16
ETV7	16
LIMCH1	16
NPY	16
PLAGL1	16
SEC31B	16
SLC9A3	16
TRIM15	16
CHRM2	15
EPHA10	15
HIST3H2A	15
PCSK9	15
PDE4D	15
PSMB9	15
ADRA1A	14
ASCL2	14
CCDC62	14
FBXL16	14
GHSR	14
HCCA2	14
HIST3H2BB	14
HS3ST3B1	14
LTF	14
ONECUT1	14
PRKCH	14
RASSF1	14
TICAM2	14
TMED7-TICAM2	14
ATXN8OS	13
C18orf1	13
CD34	13
COMP	13
CYP1B1	13
GRIN1	13
KLHL1	13
LFNG	13
MYT1L	13
NKX2-4	13
NMBR	13
OXCT1	13
RARB	13
SCGB3A1	13
SLC12A5	13
SQRDL	13
TRPC4	13
TTBK1	13
TXNRD1	13
ACTA1	12
AHNAK	12
ARHGAP22	12
CARTPT	12
CBLN4	12
CCK	12
CHODL	12
CIDEA	12
CREB5	12
DNASE1L2	12
FAM184B	12
FRMD4B	12
GHR	12
GP5	12
GPR150	12
GYPC	12
KCNIP4	12
LINGO3	12
MTNR1B	12
NPY2R	12
PON3	12
PRKAG2	12
RGS12	12
SYT6	12
TFAP2E	12
TMEM176A	12
TMEM176B	12
TOX2	12
TRIM72	12
UCN	12
VENTX	12
ABCB1	11
ABLIM1	11
ANKS1B	11
APBB1IP	11
C3orf55	11
C4orf49	11
CACNG8	11
CLDN11	11
CLEC14A	11
CPEB1	11
CSMD3	11
CWH43	11
ESR1	11
FAM163A	11
FAM84B	11
GADL1	11
HOXC4	11
ISLR2	11
KLHL34	11
LBX2	11
LOC404266	11
LRRC34	11
LRRK1	11
LY6G5C	11
LYNX1	11
MEOX2	11
MN1	11
MT3	11
NPR3	11
NTRK2	11
OSR1	11
OTOP3	11
PDZRN4	11
PENK	11
PLEK2	11
PYDC1	11
QRFPR	11
RBP4	11
RHBDL1	11
ROBO3	11
SAMD11	11
SIAH3	11
SLC47A1	11
SLITRK1	11
SPEG	11
SULF1	11
TACC1	11
TCTEX1D1	11
TRIM26	11
TRIM36	11
ZDHHC1	11
ACP5	10
ANKMY1	10
ARHGAP24	10
C10orf53	10
CACNA1E	10
CALCR	10
CCDC68	10
CMTM2	10
COL12A1	10
CPLX1	10
CYP2R1	10
DMRT1	10
DOCK2	10
EFHD1	10
EID3	10
EMX1	10
EPSTI1	10
FAM38B	10
FBXO4	10
GALNT3	10
GANC	10
GNAI2	10
GTF2H4	10
H2AFJ	10
HOXB1	10
IFIH1	10
IQSEC1	10
IRX4	10
MACROD1	10
MCF2L	10
MGC12916	10
MNS1	10
NTRK1	10
PDE4A	10
PHYHIPL	10
PTH2	10
SARM1	10
SLC27A6	10
STOX2	10
SV2B	10
SYNPO2	10
TF	10
TMEM22	10
TMEM87A	10
TP73	10
VARS2	10
AIRE	9
AKAP12	9
ALPK1	9
BAIAP3	9
BIRC3	9
BOLL	9
C12orf56	9
C15orf41	9
C2orf39	9
C2orf70	9
C3orf62	9
CACNB2	9
CCDC105	9
CCDC81	9
CCL28	9
CD247	9
CDH23	9
CH25H	9
CLYBL	9
CMYA5	9
CTXN2	9
DCBLD1	9
DCHS2	9
DPP6	9
ECE2	9
EFCAB4B	9
EPB49	9
FBXO39	9
FIGLA	9
GALR1	9
GFRA4	9
GNG4	9
GOLSYN	9
GPR120	9
GPR149	9
GREM2	9
HIC1	9
HIST1H1D	9
HMHA1	9
HOXA5	9
HOXA6	9
HTRA4	9
IL7	9
ILDR2	9
INSC	9
INSRR	9
KCNQ5	9
KCNS1	9
KDM6A	9
KIAA1217	9
KL	9
LTBP3	9
MCF2L2	9
MYO15B	9
NFIX	9
NKAIN3	9
OLFM1	9
OXGR1	9
OXTR	9
PLCXD3	9
PLEKHG5	9
PLSCR1	9
PNPLA5	9
PRDM1	9
PRICKLE1	9
PSKH2	9
PTGDR	9
PTGER4	9
PTPN21	9
RAB37	9
RASL10A	9
RGS22	9
RUSC1	9
SECTM1	9
SLC17A7	9
SNX31	9
SOX2OT	9
SST	9
STEAP4	9
SYNGR3	9
TSHR	9
VWDE	9
WIF1	9
WNT16	9
ABCB4	8
ACSF2	8
ADCY1	8
AGBL2	8
ALOX15	8
AMN	8
B4GALNT1	8
BAALC	8
BANK1	8
BATF3	8
BCAN	8
BIK	8
BNC1	8
BNIP3	8
C13orf27	8
C17orf104	8
C1QL4	8
C1orf104	8
C2orf40	8
C8orf56	8
CABYR	8
CALCB	8
CALY	8
CD37	8
CDH13	8
CHAD	8
CLASP2	8
CLDN9	8
CNTN1	8
COL23A1	8
COL9A2	8
CSRP1	8
CTNND2	8
CTPS2	8
CXCL6	8
DCDC2	8
DKFZp686O24166	8
DKK2	8
DLEC1	8
DNAJA4	8
EXOC3L2	8
FAM43B	8
FBXL14	8
FIBIN	8
FOXI2	8
FRAT1	8
GNAL	8
GNG11	8
GNMT	8
GPR19	8
HCG27	8
HENMT1	8
HOXB13	8
HOXB6	8
HTRA1	8
IGFBP3	8
IHH	8
IL17D	8
IL1RL2	8
KAAG1	8
KCNH3	8
KCNN3	8
KTI12	8
LHX6	8
LIME1	8
LOC441046	8
LTK	8
MFSD2B	8
MX1	8
NPB	8
NRP2	8
NTN1	8
OLFM3	8
PCDH8	8
PCDHGA1	8
PCDHGA10	8
PCDHGA2	8
PCDHGA3	8
PCDHGA4	8
PCDHGA5	8
PCDHGA6	8
PCDHGA7	8
PCDHGA8	8
PCDHGA9	8
PCDHGB1	8
PCDHGB2	8
PCDHGB3	8
PCDHGB4	8
PCDHGB5	8
PCDHGB6	8
RAET1L	8
RASGRP3	8
RBM43	8
RIBC2	8
RNF207	8
SCHIP1	8
SCRN1	8
SEMA5B	8
SLC1A4	8
SLC27A2	8
SLC38A4	8
SLC6A4	8
SLCO5A1	8
SMC1B	8
SPAG4	8
TERC	8
TGFB2	8
TMEM132C	8
TMEM79	8
TNFAIP8L3	8
TRIL	8
TUBA8	8
TXNDC12	8
UPB1	8
USP4	8
USP9X	8
VWA5B2	8
WT1	8
ZNF233	8
ZNF311	8
A2BP1	7
ADAMTSL5	7
AFAP1L2	7
ALDH1A2	7
BHMT	7
C10orf107	7
C11orf70	7
C13orf33	7
C13orf36	7
C17orf107	7
C1QL1	7
C1orf114	7
C1orf173	7
C20orf85	7
C22orf45	7
C6orf147	7
CA5BP	7
CAPZB	7
CCDC152	7
CCNI2	7
CCNL1	7
CHP2	7
CHRNE	7
CHST8	7
CLDN14	7
CPM	7
CRTAC1	7
CST6	7
CTHRC1	7
CYTH1	7
DDX28	7
DLG2	7
DNAH6	7
DPYS	7
DRD4	7
DUSP27	7
ECHDC2	7
EFCAB1	7
ELTD1	7
ESRRG	7
EYA1	7
FAM132A	7
FAM159B	7
FAM50B	7
FAM65A	7
FAM84A	7
FBXO21	7
FGF17	7
FGFRL1	7
FKBP11	7
FOXA2	7
FUT11	7
GALNT9	7
GALR2	7
GIPC2	7
GJA3	7
GLT8D2	7
GNA14	7
HMSD	7
HOXA9	7
HPGD	7
HSPA12B	7
HSPB6	7
HSPB9	7
IGDCC4	7
IGFBP1	7
IRAK3	7
ISG15	7
ITGA4	7
KAT2A	7
KCNJ3	7
KCNK4	7
KLHL35	7
KSR2	7
LHX9	7
LOC101927100	7
LOC113230	7
LOC728392	7
LRRC3B	7
LRRTM1	7
MAL	7
MATN4	7
MDGA1	7
MIR125B1	7
MIR935	7
MMP28	7
NCAM2	7
NDRG4	7
NDUFA4L2	7
NGEF	7
NOX4	7
NPHS2	7
NRIP2	7
NTNG2	7
NUDT16P	7
OPA3	7
PACS2	7
PAPLN	7
PAX6	7
PCDHGA11	7
PCDHGA12	7
PCDHGB7	7
PCDHGC3	7
PIGZ	7
PKIB	7
PLBD1	7
PLD6	7
PPARGC1A	7
PPP1R13L	7
PRKCA	7
PRKG1	7
PRRT1	7
QPCT	7
RBBP7	7
RBPJL	7
REPS2	7
RPH3AL	7
RTBDN	7
S100A6	7
SCIN	7
SEPT8	7
SETD8	7
SFRP1	7
SHANK1	7
SHANK2	7
SIP1	7
SLC16A3	7
SLC20A2	7
SLMAP	7
SNED1	7
SNRPA1	7
TBL1X	7
TBR1	7
TCEA3	7
TEX14	7
TLL1	7
TNFRSF8	7
TNXB	7
TRH	7
TRIM67	7
TSLP	7
TUBA4A	7
TUBA4B	7
TYK2	7
WNT3A	7
ZC3H12D	7
ABAT	6
ADAP2	6
ADCYAP1	6
AGAP1	6
AJAP1	6
ALDH1L1	6
ALX4	6
ANGPTL4	6
ANTXR2	6
ARHGAP20	6
ARL10	6
ATG9B	6
ATM	6
ATP6V0E2	6
BCL2L10	6
BRF1	6
BRUNOL4	6
BTNL9	6
C10orf131	6
C19orf33	6
C1orf101	6
C1orf194	6
C1orf59	6
C1orf94	6
C2orf65	6
C6orf150	6
C7orf50	6
CAMK2B	6
CAMTA1	6
CDKN1B	6
CEBPA	6
CEND1	6
CFD	6
CHD5	6
CHMP4C	6
CIITA	6
CNRIP1	6
COL14A1	6
COL19A1	6
COL9A3	6
CREB3L4	6
CRIP2	6
CRLF1	6
CXCL2	6
CYP24A1	6
DCDC2C	6
DENND3	6
DES	6
DGKG	6
DKK1	6
DLL3	6
DNER	6
DPP10	6
DUOXA2	6
EDEM3	6
EHHADH	6
EML2	6
EXOC3L	6
FAM107A	6
FAM110A	6
FAM123C	6
FAM65C	6
FAT4	6
FBXL8	6
FBXO2	6
FBXO47	6
FGF3	6
FLJ44817	6
FLOT1	6
FN3K	6
FNDC1	6
FOXK1	6
FOXP1	6
FUNDC1	6
GABRB2	6
GAMT	6
GCM2	6
GJD3	6
GLS2	6
GMPR	6
GNG7	6
GPM6B	6
GRB10	6
GRIK2	6
GRM6	6
GSC2	6
HAGHL	6
HAPLN1	6
HEY1	6
HKR1	6
HLF	6
HOXA2	6
HOXA7	6
HOXC5	6
HOXD1	6
HPCAL4	6
HSF4	6
ICAM1	6
ICAM5	6
IFT88	6
IGF1R	6
IGSF3	6
INA	6
ITGA8	6
KCNAB1	6
KCNE3	6
KCNJ9	6
KCNK10	6
KCNS3	6
KCTD1	6
KIAA0895L	6
KIAA1324	6
KIAA1755	6
KIF19	6
KLB	6
LAMC3	6
LDLRAD4	6
LGR5	6
LIMS2	6
LOC144571	6
LOC151534	6
LOC286002	6
LOC389333	6
LOC399959	6
LOC401431	6
LOC440461	6
LPL	6
LRRC56	6
MAGI2	6
MAGOH	6
MAPT	6
MEST	6
MIB2	6
MIR155HG	6
MIR548H4	6
MMP25	6
MRPL28	6
MSX1	6
MTNR1A	6
MXRA5	6
NAALAD2	6
NBL1	6
NDUFAF1	6
NDUFC1	6
NFIC	6
NGB	6
NHSL1	6
NLRP14	6
NPAT	6
NRXN2	6
NT5E	6
OAS3	6
OSBPL3	6
OTOP2	6
OTUD4	6
PALM2	6
PARP15	6
PAX5	6
PBX1	6
PDGFRL	6
PDK4	6
PGLYRP2	6
PHF19	6
PHOX2A	6
PLXNA4	6
POMC	6
PRDM16	6
PRPH	6
PRR15	6
RAB9A	6
RAD51C	6
RASGRF1	6
RHBDD1	6
RXFP3	6
RXRG	6
SCAND3	6
SCARF2	6
SCGN	6
SCTR	6
SHISA3	6
SIDT1	6
SKOR1	6
SLC13A3	6
SLC26A4	6
SLC26A5	6
SLC35D3	6
SLC39A1	6
SPHK1	6
SPOCK2	6
SRD5A2	6
SSTR4	6
STX4	6
SV2C	6
TACR3	6
TBC1D20	6
TBXA2R	6
TIAM1	6
TICAM1	6
TNFSF9	6
TNR	6
TRADD	6
TRIM9	6
TRPA1	6
TSPYL5	6
TWIST2	6
ULK2	6
USH1G	6
VPS37B	6
VTRNA1-3	6
WDR76	6
WRB	6
YIF1B	6
ZEB2	6
ZFP36L2	6
ZMYND15	6
ZNF214	6
ZNF529	6
ABHD12B	5
ABHD15	5
ABLIM3	5
ACD	5
ACOT4	5
ACSS1	5
ACTC1	5
ADAM33	5
AFAP1	5
AFF1	5
AGPAT3	5
AHRR	5
ALDH1L2	5
ALK	5
AMIGO3	5
ANKH	5
ARHGAP29	5
ASCL4	5
AVPR1A	5
B3GNT5	5
B4GALNT3	5
BBS5	5
BST1	5
C11orf87	5
C11orf90	5
C14orf73	5
C17orf64	5
C17orf93	5
C1orf87	5
C2CD4A	5
C2CD4B	5
C2orf68	5
C7orf58	5
C9orf129	5
C9orf171	5
C9orf24	5
CADM1	5
CBY3	5
CCDC37	5
CCDC42B	5
CCDC78	5
CCDC84	5
CCHCR1	5
CD38	5
CD44	5
CDK6	5
CDX1	5
CDX4	5
CHAT	5
CHL1	5
CHRNA3	5
CLN8	5
CNNM1	5
CNTN2	5
CNTN4	5
CNTROB	5
COCH	5
COL29A1	5
CORIN	5
CPLX2	5
CRABP1	5
CRIP1	5
CTSA	5
CXCL16	5
CYP11A1	5
CYP2J2	5
CYP51A1-AS1	5
CYP7B1	5
DDAH1	5
DDHD2	5
DDX41	5
DENND2C	5
DENND5B	5
DIRC2	5
DKK4	5
DLK2	5
DNALI1	5
DOK6	5
DPY19L2P4	5
DPYSL5	5
DRD2	5
DSCAML1	5
DSCR3	5
DUS2	5
EDN3	5
EGFL6	5
EGR2	5
ELMO3	5
EML6	5
EPAS1	5
EPHA4	5
EPM2AIP1	5
ERVMER34-1	5
F7	5
FAM110B	5
FBN2	5
FBXL15	5
FIGNL1	5
FMN2	5
FRMD4A	5
GAS7	5
GFI1	5
GJB2	5
GLDN	5
GNAO1	5
GNRHR2	5
GPNMB	5
GPR123	5
GPR153	5
GPR6	5
GPR83	5
GPR88	5
GRIK1	5
GRIN2C	5
GUCY1A2	5
HECTD3	5
HIVEP3	5
HMG20B	5
HOXA1	5
HOXA3	5
HOXB3	5
HOXB5	5
HOXD9	5
HPCAL1	5
HRAS	5
HRNBP3	5
HSBP1L1	5
HSPA4L	5
HTR1A	5
IAH1	5
IFFO1	5
IGF2	5
IK	5
IL10RB	5
INS-IGF2	5
IQCH	5
ITGA2	5
ITPKA	5
KANK1	5
KCNA3	5
KCNA4	5
KCNJ2	5
KCNK17	5
KIAA0226	5
KIRREL3	5
KISS1R	5
KLHL33	5
KRT3	5
LBXCOR1	5
LHCGR	5
LHX3	5
LOC100126784	5
LOC100128977	5
LOC100130148	5
LOC100271715	5
LOC100302652	5
LOC338651	5
LOC375196	5
LOC646999	5
LOC80054	5
LOR	5
LPAR1	5
LRCH3	5
LRRC8D	5
LTBP4	5
MAEA	5
MAPK8IP2	5
MATK	5
MCHR2	5
MEF2C	5
MFSD1	5
MICB	5
MIR1268A	5
MIR137HG	5
MLH1	5
MLNR	5
MOGAT3	5
MPZL2	5
MTHFR	5
MTUS2	5
NADSYN1	5
NAT8L	5
NAV2	5
NBPF10	5
NBPF20	5
NDUFA2	5
NDUFA9	5
NEURL1B	5
NEURL2	5
NFATC1	5
NFATC2	5
NKX1-1	5
NMB	5
OCRL	5
OLFML2A	5
OPCML	5
P2RY6	5
PARD6A	5
PCDH17	5
PCDH7	5
PCDHA1	5
PCDHA2	5
PCDHGC4	5
PCGF5	5
PDE1C	5
PDE4B	5
PDZD7	5
PEX10	5
PEX11B	5
PFDN6	5
PHACTR1	5
PIGQ	5
PIP5KL1	5
PITX3	5
PKD2L2	5
PODN	5
POLR2F	5
PPFIA4	5
PPM1L	5
PRIMA1	5
PROK2	5
PRR13	5
PRRT4	5
PRSS27	5
PRTN3	5
PSD	5
PTH2R	5
PYY	5
RAB32	5
RAD51L1	5
RADIL	5
RASSF10	5
RBP1	5
REEP1	5
RESP18	5
RFX8	5
RGN	5
RGS16	5
RIN3	5
RNF123	5
RNF220	5
ROBO1	5
RSPO1	5
RUNX1	5
SCD5	5
SCNN1G	5
SEMA3B	5
SEZ6	5
SEZ6L2	5
SGIP1	5
SH2B2	5
SH2D5	5
SH3RF3	5
SLC12A6	5
SLC17A8	5
SLC30A10	5
SLC30A2	5
SLC8A3	5
SLFN13	5
SLIT1	5
SLIT3	5
SNX29	5
SOX10	5
SOX8	5
SPATA18	5
SPDYA	5
ST5	5
SULT4A1	5
SUMF2	5
SYBU	5
SYCP2L	5
SYNE1	5
TAPBP	5
TBX2	5
TCF19	5
TCP1	5
TEKT1	5
TEKT4	5
TFAP2A	5
TGFB2-AS1	5
TLX1NB	5
TMEM121	5
TMEM151A	5
TMEM164	5
TMEM30B	5
TMEM61	5
TNFAIP8	5
TNFRSF10B	5
TNFRSF11B	5
TRAK1	5
TRAPPC1	5
TRIM2	5
TRIP12	5
TTK	5
UGT3A1	5
UNC5A	5
VIM	5
WDR46	5
WDR8	5
WDR86	5
WIPF2	5
WNT1	5
WNT6	5
XKR6	5
ZFP30	5
ZNF382	5
ZNF436	5
ZNF483	5
ZNF518B	5
ZSWIM2	5
AAGAB	4
AAK1	4
ABCA2	4
ABCA4	4
ABCA7	4
ABCC8	4
ABCE1	4
ACADL	4
ACAP1	4
ACBD4	4
ACVRL1	4
ADARB2	4
ADPRH	4
ADRB1	4
ADRB3	4
ALOX12B	4
ALPK3	4
ANAPC10	4
ANGPT4	4
ANKRD11	4
ANKRD33	4
ANKRD34B	4
ANKRD34C	4
ANKRD39	4
ANKRD42	4
ANKRD53	4
ANXA3	4
ANXA6	4
APAF1	4
APBA1	4
APBB1	4
ARHGAP27	4
ARHGEF38	4
ARMC3	4
ARMC7	4
ARPM1	4
ARPP-21	4
ARPP21	4
ARSB	4
ARSD	4
ATG2B	4
ATP10A	4
ATP5J	4
AUTS2	4
B3GNT4	4
BAIAP2L1	4
BCAS4	4
BCL2	4
BCL7B	4
BCL7C	4
BDH1	4
BEND4	4
BEST3	4
BFSP2	4
BSG	4
BTBD18	4
BTN1A1	4
BVES	4
BVES-AS1	4
BZRAP1	4
C11orf92	4
C11orf93	4
C12orf68	4
C13orf15	4
C14orf169	4
C14orf50	4
C16orf52	4
C17orf55	4
C19orf70	4
C1orf204	4
C1orf86	4
C20orf95	4
C21orf63	4
C22orf23	4
C2orf55	4
C6orf154	4
C6orf226	4
C6orf227	4
C7orf38	4
C7orf57	4
C8orf41	4
C8orf51	4
C8orf55	4
C9orf139	4
C9orf50	4
CACNA2D3	4
CACNB4	4
CAMLG	4
CASR	4
CAST	4
CASZ1	4
CBLN2	4
CBR3	4
CCDC110	4
CCDC181	4
CCDC3	4
CCDC33	4
CCDC85C	4
CCDC93	4
CCNT1	4
CCT6B	4
CD300A	4
CDH18	4
CDH22	4
CDH6	4
CDKN1C	4
CELSR1	4
CES4A	4
CHFR	4
CHORDC1	4
CIZ1	4
CLEC2L	4
CLEC4G	4
CLIP4	4
CLK1	4
CLSTN1	4
CMTM7	4
CNGB1	4
CNIH3	4
CNPY1	4
CNR2	4
CNTNAP2	4
COL5A2	4
COMMD5	4
CPEB4	4
CPED1	4
CPNE5	4
CRB2	4
CRHBP	4
CRYM	4
CSNK1A1	4
CT62	4
CTNNA3	4
CUGBP2	4
CUL4A	4
CWF19L1	4
CXCL1	4
CYP19A1	4
CYP51A1	4
DAB1	4
DALRD3	4
DCAF12L1	4
DCC	4
DDIT4L	4
DDR1	4
DFFB	4
DFNB31	4
DGKA	4
DHX38	4
DIABLO	4
DIRAS2	4
DKFZP434H168	4
DLL1	4
DLX6AS	4
DMRTA2	4
DNAH8	4
DNAJC15	4
DNAJC17	4
DNAJC6	4
DNLZ	4
DPP4	4
DSCAM	4
DSP	4
DUOX2	4
DUSP14	4
DYNLRB1	4
DYRK3	4
EBF1	4
EFR3B	4
EGFLAM	4
EHBP1L1	4
EIF4E3	4
EMILIN2	4
EPHA5	4
ERN2	4
ESPN	4
ESR2	4
ETS1	4
ETS2	4
F12	4
FAM105B	4
FAM120A	4
FAM120AOS	4
FAM134B	4
FAM162B	4
FAM179B	4
FAM19A1	4
FAM19A2	4
FAM53A	4
FAM63A	4
FBLN5	4
FBLN7	4
FBRSL1	4
FBXL13	4
FBXO43	4
FCHO1	4
FCHO2	4
FCRLB	4
FGF14	4
FGF5	4
FHL2	4
FOLH1	4
FOXF2	4
FOXJ3	4
FREM3	4
FSCN2	4
FZD5	4
GABPA	4
GAD1	4
GADD45B	4
GALNT10	4
GALNT13	4
GALNTL6	4
GALR3	4
GAPDHS	4
GAR1	4
GATA4	4
GDA	4
GJB6	4
GLRA1	4
GMPPA	4
GNG13	4
GPC5	4
GPD1L	4
GPRC5A	4
GRAMD2	4
GRID1	4
GRIN2D	4
GRK5	4
GRM5	4
GSDMD	4
GSTM3	4
GSTO2	4
GUCY1A3	4
HAS1	4
HEATR4	4
HELT	4
HERC6	4
HES4	4
HEYL	4
HHIPL1	4
HIST1H2AI	4
HLA-F	4
HMGXB3	4
HOXA10	4
HOXA11	4
HOXA4	4
HOXC12	4
HOXD4	4
HSD11B1L	4
HSP90AA1	4
HSPA2	4
HTR6	4
ID2	4
IDUA	4
IGF2AS	4
IGLON5	4
IKBIP	4
IL17C	4
IQCG	4
IQCJ-SCHIP1	4
IQSEC3	4
IRGQ	4
ITGAM	4
ITGB7	4
JMJD4	4
JSRP1	4
KAZALD1	4
KBTBD11	4
KCNC2	4
KCNG3	4
KCNIP1	4
KCNK13	4
KCNN2	4
KCTD12	4
KDM5B	4
KIAA0947	4
KIAA1024	4
KIF12	4
KIF18B	4
KLF16	4
KLHL28	4
LAMB1	4
LGALS3	4
LHX2	4
LIMA1	4
LMLN	4
LMX1A	4
LOC100287216	4
LOC101593348	4
LOC101927267	4
LOC285830	4
LOC648987	4
LOX	4
LRIG3	4
LRRC17	4
LRRC2	4
LRRFIP1	4
LRRTM3	4
LY75	4
LYSMD4	4
MACROD2	4
MADCAM1	4
MALL	4
MAMSTR	4
MAP6	4
MAPK13	4
2026-03-03	4
MAST3	4
MAVS	4
MBLAC1	4
MBTPS1	4
MCAM	4
MCOLN2	4
MCTP1	4
METTL5	4
METTL7B	4
MFI2	4
MFN2	4
MFSD4	4
MGAT2	4
MGAT4D	4
MGC45800	4
MICAL3	4
MIR10B	4
MIR193A	4
MKRN2OS	4
MLKL	4
MLST8	4
MMEL1	4
MMP17	4
MPV17	4
MRPS23	4
MSX2	4
MTSS1	4
MX2	4
MXI1	4
MYBPC1	4
MYH14	4
MYO1C	4
MYO1D	4
MYOD1	4
NAGS	4
NEUROG1	4
NFKB2	4
NGLY1	4
NME1-NME2	4
NOTO	4
NPAS1	4
NPFFR2	4
NPTX1	4
NR0B1	4
NR4A2	4
NR6A1	4
NRN1L	4
NRXN3	4
NTSR1	4
NTSR2	4
NUDT19	4
NXPH1	4
NXPH4	4
OCA2	4
OPRL1	4
OSMR	4
OXCT1-AS1	4
OXR1	4
PACSIN1	4
PAH	4
PAPL	4
PCCA	4
PCDH10	4
PCDHB1	4
PCDHGC5	4
PELI3	4
PHLDA2	4
PIGG	4
PKP1	4
PLA2R1	4
PLAC2	4
PLEKHH2	4
PLP2	4
PMP22	4
PNRC1	4
POLR3F	4
POPDC3	4
POU6F2	4
PPAPDC1A	4
PPDPF	4
PPP1R14C	4
PPP2CA	4
PPP2R2B	4
PRAC	4
PRDXDD1P	4
PRELID2	4
PRHOXNB	4
PRKAR1B	4
PRKCG	4
PRLHR	4
PRR18	4
PRR5L	4
PRSS22	4
PSMD7	4
PTGER2	4
PTPRD	4
PTPRM	4
PUSL1	4
PXDN	4
RAD17	4
RAI1	4
RASAL3	4
RASD1	4
RBM16	4
RCAN1	4
RFPL2	4
RGL3	4
RGS6	4
RGS9BP	4
RHPN1	4
RIMS1	4
RIN1	4
RNF125	4
RNF19A	4
RNF41	4
RPL31	4
RPL36AL	4
RPP25	4
RPS6KA2	4
RRAD	4
RSPO4	4
RTDR1	4
RUNDC1	4
RUNX2	4
RWDD3	4
S1PR5	4
SCCPDH	4
SCP2	4
SCRT1	4
SCRT2	4
SDR16C5	4
SEC11A	4
SEMA3E	4
SEMA6D	4
SERINC5	4
SET	4
SETD3	4
SGEF	4
SGSM3	4
SHISA7	4
SIAE	4
SIM1	4
SIM2	4
SKAP1	4
SKI	4
SKOR2	4
SLC16A14	4
SLC22A4	4
SLC25A42	4
SLC26A1	4
SLC26A10	4
SLC2A11	4
SLC34A2	4
SLC35E3	4
SLC44A3	4
SLC5A2	4
SLC6A3	4
SLC6A7	4
SLC7A10	4
SLC8A2	4
SLC9A2	4
SMIM19	4
SNAP47	4
SNAP91	4
SORCS1	4
SOST	4
SPAG5	4
SPAG6	4
SPAG8	4
SPATS2	4
SPG20	4
SPON1	4
SRI	4
ST8SIA4	4
STMN1	4
STMN2	4
STMND1	4
STX8	4
SYNJ1	4
TAF4	4
TAF9	4
TBC1D16	4
TBX1	4
TBX21	4
TCEAL5	4
TDRD10	4
TFPI2	4
THBS2	4
THNSL2	4
THSD1	4
TIGD6	4
TMCC1	4
TMEFF2	4
TMEM167B	4
TMEM179	4
TMEM190	4
TMEM9B	4
TMPRSS9	4
TNFRSF6B	4
TNIP1	4
TNNI3	4
TOMM20L	4
TP53I13	4
TPI1	4
TPPP3	4
TRABD	4
TRAF1	4
TRAF5	4
TRIM27	4
TRIM44	4
TRIM54	4
TRIM65	4
TSGA10	4
TSHZ2	4
TTC18	4
TTYH3	4
TXNDC15	4
TXNL4B	4
TYMP	4
UBXN2A	4
UNC13A	4
USP22	4
UTF1	4
UTRN	4
VARS	4
VGLL4	4
VSIG8	4
VTRNA1-1	4
WFDC1	4
WNT10A	4
WNT10B	4
WNT7B	4
XKR5	4
XRCC3	4
ZC3HAV1	4
ZCCHC14	4
ZFPM1	4
ZFPM2	4
ZFYVE19	4
ZFYVE21	4
ZMYND10	4
ZNF331	4
ZNF576	4
ZNF578	4
ZNF607	4
ZNF623	4
ZNF718	4
ZNF721	4
ZNF778	4
ZNF804A	4
ZNF804B	4
ZNF830	4
ZNF880	4

### Sheet: LP3vsNT_upregulated
gene	number of relevant significantly differential probes (>3)
NKX6-2	16
CSRP1	14
CSRP1-AS1	14
B3GALNT1	13
PNPO	13
ASTE1	12
NEK11	12
SP2-AS1	12
SPEG	12
ATIC	10
CCDC68	10
EID3	10
EPSTI1	10
ERVMER34-1	10
MSC-AS1	10
PLBD1	10
PLEKHD1	10
CD34	9
FBXO39	9
HCG4B	9
LTF	9
APBB1IP	8
BCAT1	8
M1AP	8
TCEA1	8
ALS2CL	7
CLEC14A	7
DNAJA4	7
GADL1	7
GP5	7
LRATD2	7
MYO15B	7
NUDT16L2P	7
PPP1R3C	7
S100A6	7
TMIE	7
TRIM15	7
A2M-AS1	6
BANK1	6
BCL2L10	6
CR1L	6
DNAH6	6
KNDC1	6
LINC00612	6
LOC112268136	6
PLSCR1	6
PLSCR2	6
RNF207	6
SST	6
ZDHHC1	6
DNAH8	5
DRD4	5
GGN	5
MIR935	5
MSC	5
PLBD1-AS1	5
PPP1R3B	5
RBM43	5
RNF207-AS1	5
AMDHD1	4
AP5Z1	4
ATG9B	4
CACNG8	4
CATSPERE	4
CCL28	4
CCNL1	4
CGAS	4
CRYGD	4
DAW1	4
DES	4
DNLZ	4
EHHADH	4
H2AW	4
HEIH	4
IQSEC1	4
KLB	4
LDLRAD4	4
LINC01356	4
LINC01780	4
MAP10	4
MGMT	4
MIR5588	4
OAS3	4
OXTR	4
PIEZO2	4
PRR15	4
PTGER4	4
QPCT	4
SCGB3A1	4
SDK1	4
SMG5	4
SMPD5	4
SSTR4	4
TERC	4
TF	4
TMEM61	4
TMEM79	4
TTBK1	4
ZFP42	4
ZNF576	4
ZNF875	4
