## Supplementary Table.S7 for "Hit-and-run silencing of endogenous *DUX4* by targeting DNA hypomethylation on D4Z4 repeat array in facioscapulohumeral muscular dystrophy"

### Sheet: EPICv1_heatmap_gene_list
MPND
UQCRC1
HIVEP2
SYT7
VRK2
VPS13D
LIMCH1
ABCA7
ZBTB11
ATP11A
LRP6
DERL2
PPP2R3A
NOTCH3
REXO2
JMJD4
NUFIP1
ERP29
ABLIM1
GADD45B
PDGFB
TRIM9
ZFYVE21
SRP54
BMP7
DNAJC17
TNFRSF10A
SHD
SUSD1
NPDC1
PPIF
CBX1
NDUFC1
MFSD10
RPS13
TCIRG1
ELK3
CHPT1
TTK
PDE4D
WNT5A
PIKFYVE
EFHD1
RHOU
DNAJC6
PRDX1
MAN1C1
PHF19
OPTN
SLC12A4
SYMPK
TBC1D20
TMEM115
DYRK2
FGFRL1
SDF2L1
RHBDF2
KLF16
NPAS1
PRR7
BCAN
FBXO44
GPALPP1
MORC2
LMO7
SAP130
KLF4
FAM117B
TCHP
JDP2
RNF157
AKT1
ADAMTS10
CAPN10
IGSF3
XPR1
KCNH1
ATP8B2
SNAP47
LIMD1
ERLIN2
RGS10
CCDC3
SPOCK1
TRIM36
TRIP12
PRKCA
NEIL2
ADAMTS5
SLC35B2
WIPI2
TSPAN33
CHAF1B
RALGDS
RAVER1
PARS2
HENMT1
HSPA4L
SERINC5
GPT2
ZFYVE19
TBC1D16
ANKRD11
MIS12
FTH1
SLC3A2
NPNT
MN1
CTNND2
KRT8
SERPINB9
COMMD5
TRABD
TRIAP1
C11orf24
PLEKHG5
GATM
FBXL14
EFEMP2
SH3RF3
NOC3L
ABLIM3
PACS1
PTPN2
SIX5
ZBTB38
P4HTM
CDC42EP4
TSPYL5
PCGF5
OXTR
CLN8
CADM1
AP2A2
EP400
PPP1CC
RNF220
PRKAR1B
FAM83G
NOC2L
SULF2
ARRDC1
IPP
HNRNPAB
COL13A1
MMP17
STK39
INPP5F
ZNF783
ANKRD28
TUG1
HMBS
GATC
FIGNL2

### Sheet: EPICv2_heatmap_gene_list
GPRC5A
ANK1
PDGFB
PARP4
NDUFC1
EFHD1
REPS1
MN1
MGMT
FBXL14
TSPYL5
OXTR
TCEA1
PRKAR1B
